# Microbiota of the sulfur cycle in an extremely contaminated Technosol undergoing pedogenesis: A culture-dependent and metagenomic approach

**DOI:** 10.1101/2023.12.06.570440

**Authors:** K. Demin, T. Minkina, S. Sushkova, Y. Delegan, Y. Kocharovskaya, A. Gorovtsov

**Affiliations:** Southern Federal University, 344090 Rostov-on-Don, Russia; G.K. Skryabin Institute of Biochemistry and Physiology of Microorganisms, Pushchino, 142290 Moscow, Russia

**Keywords:** soil microbiome, sulfur cycle, sulfate-reducing bacteria, metagenome-assembled genomes, Technosol, pollution

## Abstract

Understanding the microbial communities involved in the global sulfur cycle is crucial for comprehending key biogeochemical processes on Earth. However, most studies tend to focus on marine ecosystems, while investigations into the terrestrial sulfur cycle are scarce. In this study, we employed culture-dependent techniques and metagenomics to characterize sulfur-cycling microbiota in extremely contaminated soils. We analyzed shotgun and amplicon sequencing data to assess taxonomical diversity, metagenome-assembled genomes (MAGs) for functional diversity, and also calculated the most probable numbers (MPN) of sulfur-oxidizing and sulfate-reducing bacteria based on culture-dependent data. Our taxonomic profiling, using both shotgun and amplicon data, revealed a high diversity of sulfur cycle bacteria, which was found to be dependent on pH levels. Additionally, our findings confirmed recent modelling of specific taxa biogeographical distribution, such as the sulfur-reducing Mesotoga. Using a functional metagenomics approach, we identified non-canonical taxa involved in dissimilatory sulfur metabolism (e.g., sulfate-reducing acidobacteria and members of the Binatota phylum), and canonical taxa engaged in various oxidative, reductive, and organosulfur transformations (e.g., sulfur-oxidizing alpha-, beta-, and gammaproteobacteria). Furthermore, we discovered that multiple taxa in the studied Technosol encoded different enzymes capable of sulfite transformation and the removal of sulfite from various organosulfonate molecules, thus contributing to the cryptic cycling of sulfur compounds. Estimated MPNs of sulfur-oxidizing bacteria aligned with our shotgun and amplicon data, while those of sulfate-reducing bacteria contradicted functional metagenomic findings. Based on our overall analysis, we support the idea that sulfate-reducers belong to the rare biosphere in soil. We suggest that they behave differently in soils compared to aquatic habitats due to the high taxonomic diversity along with low absolute abundance. Our findings unveil a diverse and unique community of sulfur-metabolizing bacteria that has evolved in soil under severe technogenic pollution, high bulk sulfur content, and fluctuating redox states.
