## Supplementary material file 1 for "Microbiota of the sulfur cycle in an extremely contaminated Technosol undergoing pedogenesis: A culture-dependent and metagenomic approach"

### Sheet: table 1 - soil samples characte
Supplementary material table 1. Characteristics of the studied soil samples. The concentrations of PAHs are given in µg kg-1 of soil, metals – in mg kg-1.
sample	pH	Zn	Pb	Cd	Cu	PAH
1	7,31	142	20,1	0,35	0,5	573
3	7,66	118	29,7	0,3	1,5	350
12	7,44	848	71,6	0,4	2,4	996
13	4,41	1421	1701,2	6,46	5,6	3270
14	4,49	6868	615,2	13,2	64,2	1531
15	3,95	6389	1017,7	30	30,2	3813
16	7,08	990	41	0,9	1,8	291
20	3,4	3299	78,7	8,8	27,5	1445
22	7	1826	315,8	6,42	0,6	1844
23	3,88	5922	88,8	18,81	1,9	2093
24	4,7	1068	548,1	1,7	3,3	1030
28	7,9	59887	32,8	4,6	68,1	1436
29	6,69	1063	143,4	5,13	0,8	896
30	3,59	4832	157	20,65	0,8	2424
35	7,76	53918	298	16,8	39,1	1122
36	6,87	49124	91,9	7,2	12,3	1205
42	6,8	57442	127,8	5,4	56	881
43	7,8	65243	159,6	22,6	46,8	1257
d1	7,7	3673	1982	5,87	2,6	5635
d2	4,4	66075	223,4	25,11	33	4787
d3	8	62032	1591,2	6,6	12,1	1630
d4	7,7	68725	30,4	10,56	2,3	6670
t6	7,5	72886	2301	12,5	36,5	708
tr1	4,4	40598	721	5,9	18,9	4682
v1	3,86	3928	124,5	6,21	6,8	2059
wk	7,5	61744	1474	18,25	-	6019

### Sheet: table 2 - sulfur cycle genes
Supplementary material table 2. Manually compiled list of sulfur cycle genes used for search in MAGs.
database accession	name	enzyme	pathway	transformation
ko:K16885	qmoA	quinone-modifying oxidoreductase	S transport	S transport
ko:K16886	qmoB	quinone-modifying oxidoreductase	S transport	S transport
ko:K16887	qmoC	quinone-modifying oxidoreductase	S transport	S transport
ko:K00374	dsrM	Nitrate reductase gamma subunit	S transport	S transport
COG0247	dsrK	(Fe-S)-binding protein	S transport	S transport
-	dsrJ	triheme cytochrome	S transport	S transport
COG0437	dsrO	4Fe-4S ferredoxin	S transport	S transport
COG5557	dsrP	molybdopterin oxidoreductase	S transport	S transport
ko:K00395	aprB	Adenylylsulfate reductase	S reduction / disproportionation	SO4 to SO3
ko:K00394	aprA	Adenylylsulfate reductase	S reduction / disproportionation	SO4 to SO3
ko:K11180	dsrA	Dissimilatory sulfite reductase	S reduction / disproportionation	SO3 to H2S
ko:K11181	dsrB	Dissimilatory sulfite reductase	S reduction / disproportionation	SO3 to H2S
ko:K08357	ttrA	Tetrathionate reductase	S reduction / disproportionation	S4O6 to S2O3
ko:K08358	ttrB	Tetrathionate reductase	S reduction / disproportionation	S4O6 to S2O3
ko:K08352	phsA/psrA	Thiosulfate reductase	S reduction / disproportionation	S2O3 to H2S and SO3
ko:K00958	sat	sulfate adenylyltransferase	S reduction / disproportionation	SO4 to adenylylsulfate
ko:K23077	dsrC	Dissimilatory sulfite reductase	S reduction / disproportionation	SO3 to H2S
ko:K16950	asrA	Anaerobic sulfite oxidoreductase	S reduction / disproportionation	SO3 to H2S
ko:K17285	SELENBP1	Methanethiol oxidase	S reduction / disproportionation	Methanethiol to H2S
ko:K16951	asrB	Anaerobic sulfite oxidoreductase	S reduction / disproportionation	SO3 to H2S
ko:K00385	asrC	Anaerobic sulfite oxidoreductase	S reduction / disproportionation	SO3 to H2S
ko:K01761	met	Methionine-gamma-lyase	S reduction / disproportionation	Methionine to Methanethiol
ko:K16954	mtsA	Methanethiol-coenzyme M methyltransferase	S reduction / disproportionation	Methanethiol to H2S
ko:K16955	mtsB	Methanethiol-coenzyme M methyltransferase	S reduction / disproportionation	Methanethiol to H2S
ko:K16967	dmoA	dimethyl-sulfide monooxygenase	S reduction / disproportionation	Dimethyl sulfide to Methanethiol
ko:K03676	glutaredoxin	glutathione-disulfide oxidoreductase	S reduction / disproportionation	S-Sulfo-L-cysteine, S-Glutathionyl-L-cysteine to SO4
ko:K17219	sreA	sulfur reductase	S reduction / disproportionation	S0 to H2S
ko:K17220	sreB	sulfur reductase	S reduction / disproportionation	S0 to H2S
ko:K17221	sreC	sulfur reductase	S reduction / disproportionation	S0 to H2S
ko:K16952	sor	sulfur oxygenase/reductase	S reduction / disproportionation	S0 to H2S, SO3
ko:K00392	sir	sulfite reductase	S reduction / disproportionation	SO3 to H2S
ko:K17995	hydG	sulfhydrogenase	S reduction / disproportionation	S(n) to H2S, S(n-1)
ko:K17996	hydB	sulfhydrogenase	S reduction / disproportionation	S(n) to H2S, S(n-1)
ko:K17993	hydA	sulfhydrogenase	S reduction / disproportionation	S(n) to H2S, S(n-1)
ko:K17994	hydD	sulfhydrogenase	S reduction / disproportionation	S(n) to H2S, S(n-1)
ko:K08352	phsA/psrA	thiosulfate reductase / polysulfide reductase	S reduction / disproportionation	S2O3 to H2S and SO3
ko:K08353	phsB	thiosulfate reductase	S reduction / disproportionation	S2O3 to H2S and SO3
ko:K08354	phsC	thiosulfate reductase	S reduction / disproportionation	S2O3 to H2S and SO3
ko:K18367	CoADR	NAD(P)H sulfur oxidoreductase	S reduction / disproportionation	S(0) to H2S
ko:K02224	dsrN	cobyrinic acid a,c-diamide synthase	S reduction / disproportionation	SO3 to H2S
COG0493	dsrL	glutamate synthase	S reduction / disproportionation	amidation of the siroheme cofactor present in DsrAB proteins
pfam14361	dsrT	RsbRD_N domain-containing protein	S reduction / disproportionation	putative regulator of MKJOP complex
pfam08679	dsrD	Dissimilatory sulfite reductase	S reduction / disproportionation	allosteric activator of the DsrAB
-	dsrS	-	S reduction / disproportionation	-
COG0316	dsrR	adhesin/iron-sulfur cluster assembly protein	S reduction / disproportionation	-
ko:K07235	dsrE/TusD	tRNA 2-thiouridine synthesizing protein D	S oxidation	S transport
ko:K07237	dsrH/TusB	tRNA 2-thiouridine synthesizing protein B	S oxidation	S transport
ko:K07236	dsrF/TusC	tRNA 2-thiouridine synthesizing protein C	S oxidation	S transport
ko:K16936	DoxA	Thiosulfate dehydrogenase	S oxidation	S2O3 to S4O6
ko:K16937	DoxD	Thiosulfate dehydrogenase	S oxidation	S2O3 to S4O6
ko:K17218	sqr	Sulfide-quinone oxidoreductase	S oxidation	H2S to S(n)
ko:K05301	sorA	Sulfite dehydrogenase	S oxidation	SO3 to SO4
ko:K21307	soeA	Sulfite dehydrogenase	S oxidation	SO3 to SO4
ko:K21308	soeB	Sulfite dehydrogenase	S oxidation	SO3 to SO4
ko:K17229	fccB	Sulfide dehydrogenase	S oxidation	H2S to S0
ko:K17230	fccA	Sulfide dehydrogenase	S oxidation	H2S to S0
ko:K00387	SUOX	Sulfite oxidase	S oxidation	SO3 to SO4
ko:K01011	sseA	Thiosulfate/3-mercaptopyruvate sulfurtransferase	S oxidation	S2O3 to SO3
ko:K02439	glpE	Thiosulfate sulfurtransferase	S oxidation	S2O3 to SO3
ko:K17222	soxA	L-cysteine S-thiosulfotransferase	S oxidation	S2O3 to SO4
ko:K17224	soxB	S-sulfosulfanyl-L-cysteine sulfohydrolase	S oxidation	S2O3 to SO4
ko:K17225	soxC	sulfane dehydrogenase subunit	S oxidation	S2O3 to SO4
ko:K17226	soxY	sulfur-oxidizing protein	S oxidation	S2O3 to SO4
ko:K22622	soxD	S-disulfanyl-L-cysteine oxidoreductase	S oxidation	S2O3 to SO4
ko:K17223	soxX	L-cysteine S-thiosulfotransferase	S oxidation	S2O3 to SO4
ko:K17227	soxZ	sulfur-oxidizing protein	S oxidation	S2O3 to SO4
ko:K22470	SQOR	Sulfide quinone oxidoreductase	S oxidation	H2S to S-Sulfanylglutathione
ko:K17725	ETHE1	Sulfur dioxygenase	S oxidation	S-Sulfanylglutathione to SO3
ko:K05908	doxDA	thiosulfate dehydrogenase	S oxidation	S2O3 to S4O6
ko:K20202	sudA	sulfide dehydrogenase	S oxidation	H2S,S(n) to S(n+1)
ko:K20203	sudB	sulfide dehydrogenase	S oxidation	H2S,S(n) to S(n+1)
ko:K16968	msmA	Methanesulfonate monooxygenase	Organosulfonate metabolism	Methanesulfonic acid to SO3
ko:K16969	msmB	Methanesulfonate monooxygenase	Organosulfonate metabolism	Methanesulfonic acid to SO3
ko:K04091	ssuD	alkanesulfonate monooxygenase	Organosulfonate metabolism	Alkanesulfonate to SO3
ko:K03119	tauD	taurine dioxygenase	Organosulfonate metabolism	Taurine to SO3
ko:K17950	cuyA	L-cysteate bisulfite-lyase	Organosulfonate metabolism	L-cysteate to SO3
ko:K16845	suyA	Sulfolactate sulfo-lyase	Organosulfonate metabolism	Sulfolactate to SO3
ko:K16846	suyB	Sulfolactate sulfo-lyase	Organosulfonate metabolism	Sulfolactate to SO3
ko:K17228	sfnG	Dimethylsulfone monooxygenase	Organosulfonate metabolism	Dimethylsulfone to Methanesulfonic acid
ko:K00299	ssuE	Dimethylsulfone monooxygenase	Organosulfonate metabolism	Dimethylsulfone to SO3
ko:K03852	xsc	Sulfoacetaldehyde acetyltransferase	Organosulfonate metabolism	Sulfoacetaldehyde to SO3
ko:K03851	tpa	Taurine-pyruvate aminotransferase	Organosulfonate metabolism	Taurine to Sulfoacetaldehyde
ko:K15372	toa	Taurine-oxoglutarate transaminase	Organosulfonate metabolism	Taurine to Sulfoacetaldehyde
ko:K25985	sarD	Sulfoacetaldehyde reductase	Organosulfonate metabolism	Sulfoacetaldehyde to 2-Hydroxyethanesulfonate
ko:K15373	isfD	Sulfoacetaldehyde reductase	Organosulfonate metabolism	Sulfoacetaldehyde to 2-Hydroxyethanesulfonate
ko:K25261	islA	isethionate sulfite-lyase	Organosulfonate metabolism	2-Hydroxyethanesulfonate to SO3
ko:K25262	islB	isethionate sulfite-lyase	Organosulfonate metabolism	2-Hydroxyethanesulfonate to SO3
ko:K15765	tmoF,tbuC,touF	toluene monooxygenase	Organosulfonate metabolism	Methanesulfonic acid to SO3
ko:K15762	tmoC,tbuB,touC	toluene monooxygenase	Organosulfonate metabolism	Methanesulfonic acid to SO3
ko:K07306	dmsA	dimethyl sulfoxide reductase	DMSO metabolism	DMSO to dimethyl sulfide
ko:K07307	dmsB1	dimethyl sulfoxide reductase	DMSO metabolism	DMSO to dimethyl sulfide
ko:K07308	dmsC	dimethyl sulfoxide reductase	DMSO metabolism	DMSO to dimethyl sulfide
ko:K00184	dmsB2	dimethyl sulfoxide reductase	DMSO metabolism	DMSO to dimethyl sulfide
ko:K00185	dmsC2	dimethyl sulfoxide reductase	DMSO metabolism	DMSO to dimethyl sulfide
ko:K20036	dmdD	(methylthio)acryloyl-CoA hydratase	DMSO metabolism	3-(Methylthio)acryloyl-CoA to Methanethiol
ko:K17486	dmdA	dimethylsulfoniopropionate demethylase	DMSO metabolism	S,S-Dimethyl-beta-propiothetin to 3-(Methylthio)propanoate
ko:K20034	dmdB	3-(methylthio)propionyl-CoA ligase	DMSO metabolism	3-(Methylthio)propanoate to 3-(Methylthio)propanoyl-CoA
ko:K20035	dmdC	3-(methylsulfanyl)propanoyl-CoA dehydrogenase	DMSO metabolism	3-(Methylthio)propanoyl-CoA to 3-(Methylthio)acryloyl-CoA
ko:K16953	dddL	dimethylpropiothetin dethiomethylase	DMSO metabolism	S,S-Dimethyl-beta-propiothetin to Dimethyl sulfide
ko:K16964	ddhA	dimethylsulfide dehydrogenase	DMSO metabolism	Dimethyl sulfide to Dimethyl sulfoxide
ko:K16965	ddhB	dimethylsulfide dehydrogenase	DMSO metabolism	Dimethyl sulfide to Dimethyl sulfoxide
ko:K16966	ddhC	dimethylsulfide dehydrogenase	DMSO metabolism	Dimethyl sulfide to Dimethyl sulfoxide
ko:K22966	HINT4	sulfate adenylyltransferase	Activation of sulfate	SO4 to adenylylsulfate
ko:K00988	APA1_2	sulfate adenylyltransferase	Activation of sulfate	SO4 to adenylylsulfate

### Sheet: table 3 - MAGs info
Supplementary material table 3. MAGs taxonomic affiliations, assembly statistics and potential contribution to S cycle
MAG	maximum taxonomic resolution	contigs	% completeness	% contamination	Bin size (Mbp)	mapped reads	% mapped reads	% binned populations	% community	Potential contribution to S cycle	closest species	AAI with closest species
d3_87	Nitrosomonadales	25	90.6	0.9	2.33	383940	0.72	2.7	1.1	Oxidation of reduced sulfur compounds by Sox and oxidative Dsr complex	Thiobacillus thioparus DSM 505 GCA 000373385 1 (DSM 505T	64.52
42_6	Gammaproteobacteria	27	100	1.9	2.76	669206	1.54	4.48	2.36	Oxidation of reduced sulfur compounds by Sox and oxidative Dsr complex	Sulfuricaulis limicola GCA 002355735 1 (HA5T)	55.26
42_98	Betaproteobacteria	29	99.1	1.9	2.61	211901	0.49	1.5	0.79	Oxidation of reduced sulfur compounds by Sox and oxidative Dsr complex, Liberation of sulfite from organosulfonates	Massilia puerhi GCA 009861485 1 (SJY3T)	53.43
d2_10	Betaproteobacteria	46	99.1	6.6	3.89	948639	1.34	2.68	1.32	Oxidation of reduced sulfur compounds by Sox and oxidative Dsr complex, Liberation of sulfite from organosulfonates	Massilia puerhi GCA 009861485 1 (SJY3T	54.15
42_7	Alphaproteobacteria	56	88.7	0.9	5.73	554052	1.28	1.79	0.94	Sulfate reduction to sulfite, Liberation of sulfite from organosulfonates	GCA 0093774451	67.99
13_5	Binatota	58	96.2	6.6	4.08	3678124	4.49	7.75	4.97	Liberation of sulfite from organosulfonates, production of sulfide from methanethiol	GCA 0148962351	57.59
13_92	Binatota	73	96.2	0.9	4.66	4750370	5.8	8.77	5.63	Liberation of sulfite from organosulfonates, production of sulfide from methanethiol, Dissimilatory sulfate reduction by Asr complex	Desulfacinum infernum DSM 9756 GCA 900129305 1 (DSM 9756T)	42.98
13_24	Binatota	80	95.3	1.9	4.9	14366976	17.55	25.21	16.17	Liberation of sulfite from organosulfonates, production of H2S from methanethiol	GCA 0154786451	57.68
tr1_59	Sulfuricellaceae	95	87.7	5.7	3.01	332293	0.56	1.31	0.47	Oxidation of reduced sulfur compounds by Sox complex, sulfate reduction to sulfite, oxidation of H2S to elemental sulfur	Sulfuriferula multivorans GCA 003851125 1 (TTNT	70.2
13_56	Terriglobia	96	98.1	4.7	5.39	2731482	3.34	4.36	2.79	Dissimilatory sulfate reduction by Dsr complex, tetrathionate reduction	Alloacidobacterium dinghuense	51.29
tr1_73	Nitrosomonadales	101	78.3	0.9	1.7	1724529	2.89	12.02	4.31	Oxidation of reduced sulfur compounds by Sox complex	Thiobacillus thioparus DSM 505 GCA 000373385 1 (DSM 505T	65.42
13_90	Nitrobacteraceae	105	100	1.9	6.78	1951527	2.38	2.47	1.59	Oxidation of reduced sulfur compounds by Sox complex, Liberation of sulfite from organosulfonates	Bradyrhizobium sediminis GCA 018736085 1 (S2-20-1T)	76.03
d2_14	Steroidobacterales	107	74.5	0	4.21	475963	0.67	1.24	0.61	Oxidation of reduced sulfur compounds by Sox complex	GCA 0058777051	61.25
tr1_38	Binatota	120	96.2	0.9	4.41	533392	0.9	1.43	0.51	Liberation of sulfite from organosulfonates, production of H2S from methanethiol, dissimilatory sulfate reduction by Asr complex	Desulfacinum infernum DSM 9756 GCA 900129305 1 (DSM 9756T)	42.98
13_37	Gammaproteobacteria	123	95.3	0.9	7.04	736402	0.9	0.9	0.58	Oxidation of reduced sulfur compounds by Sox complex, Liberation of sulfite from organosulfonates	Steroidobacter soli GCA 004138485 1 (JW-3T)	51.27
tr1_93	Hyphomicrobiales	129	99.1	0.9	4.48	764691	1.28	2.02	0.72	Oxidation of reduced sulfur compounds by Sox complex, Liberation of sulfite from organosulfonates, Sulfate reduction to sulfite	Pseudolabrys taiwanensis GCA 003367395 1 (CC-BB4T	65.19
d4_78	Acetobacteraceae	136	93.4	0.9	3.52	556035	1.3	3.09	1.17	Oxidation of reduced sulfur compounds by Sox complex, Liberation of sulfite from organosulfonates	GCA 0189715651	77.13
42_11	Acidiferrobacterales	137	87.7	0.9	2.41	369496	0.85	2.84	1.49	Oxidation of reduced sulfur compounds by Sox complex, sulfite reduction to H2S, oxidation of H2S to elemental sulfur	Sulfurifustis variabilis GCA 002355415 1 (skN76T)	57.79
d2_36	Terriglobia	139	96.2	0.9	3.64	464653	0.66	1.4	0.69	Dissimilatory sulfate reduction by Dsr complex, tetrathionate reduction	Pseudacidobacterium ailaaui GCA 000688455 1 (PMMR2T	44.72
d2_22	Nitrosomonadales	143	85.8	0.9	4.07	481809	0.68	1.3	0.64	Oxidation of reduced sulfur compounds by Sox complex, Liberation of sulfite from organosulfonates	Usitatibacter palustris GCA 013003985 1 (Swamp67T	59.63
d2_130_2	Acidoferrales	161	94.3	1.9	4.15	518310	0.73	1.37	0.68	Disproportionation of thiosulfate and sulfite, Liberation of sulfite from organosulfonates	GCA 0031667951	60.06
42_54	Gammaproteobacteria	169	93.4	0.9	2.37	168517	0.39	1.32	0.69	Oxidation of H2S to elemental sulfur	Isoalcanivorax indicus GCA 003259185 1 (SW127T	50.31
13_32	Binatota	174	94.3	1.9	7.05	655984	0.8	0.8	0.51	Liberation of sulfite from organosulfonates, production of H2S from methanethiol, dissimilatory sulfate reduction by Asr complex, polysulfide disproportionation to sulfide	GCA 0148962351	52.47
t6_1	Pyrinomonadales	182	96.2	5.7	7.88	1679263	17.59	50.99	13.37	Dissimilatory sulfate reduction by Asr complex	GCA 003175865 1	66.01
d2_57	Alphaproteobacteria	185	91.5	0	1.95	110304	0.16	0.62	0.31	Oxidation of reduced sulfur compounds by Sox complex, Liberation of sulfite from organosulfonates	Azospirillum tabaci GCA 014596085 1 (W712T	46.75
d4_9	Acidiferrobacterales	186	89.6	1.9	2.63	610663	1.43	4.54	1.72	Sulfite reduction to H2S, oxidation of H2S to elemental sulfur	Sulfurifustis variabilis GCA 002355415 1 (skN76T	57.96
d3_50	Gammaproteobacteria	190	96.2	2.8	2.67	1175325	2.19	7.2	2.94	Oxidation of reduced sulfur compounds by Sox and oxidative Dsr complex	Sulfurifustis variabilis GCA 002355415 1 (skN76T	52.17
d2_114	Binatota	192	86.8	2.8	3.26	230198	0.32	0.78	0.38	Liberation of sulfite from organosulfonates, production of H2S from methanethiol	GCA 0148962351	54.32
d2_76	Alphaproteobacteria	210	90.6	0.9	4.57	447679	0.63	1.07	0.53	Oxidation of reduced sulfur compounds by Sox complex, Liberation of sulfite from organosulfonates	GCA 9038221851	55.4
d3_36_2	Gemmatimonadales	223	84	1.9	2.73	346942	0.65	2.07	0.85	Oxidation of reduced sulfur compounds by Sox complex	GCA 0136946951	66.86
tr1_72	Gammaproteobacteria	226	88.7	0.9	3.11	186167	0.31	0.71	0.25	Oxidation of reduced sulfur compounds by Sox and oxidative Dsr complex	Acidiferrobacter thiooxydans GCA 003333315 1 (m-1T	51.63
13_32_2	Nitrosomonadales	237	91.5	1.9	4.66	360579	0.44	0.67	0.43	Oxidation of reduced sulfur compounds by Sox and oxidative Dsr complex complex, Liberation of sulfite from organosulfonates	Usitatibacter palustris GCA 013003985 1 (Swamp67T)	59.15
d4_42	Gammaproteobacteria	252	95.3	4.7	2.25	137436	0.32	1.2	0.45	Oxidation of reduced sulfur compounds by Sox and oxidative Dsr complex complex	Sulfuricaulis limicola GCA 002355735 1 (HA5T	52.05
d4_45	Alphaproteobacteria	279	95.3	1.9	3.89	286014	0.67	1.44	0.54	Oxidation of reduced sulfur compounds by Sox complex, Liberation of sulfite from organosulfonates, Oxidation of sulfitfe to sulfate	Bradyrhizobium sediminis GCA 018736085 1 (S2-20-1T	55.65
d3_99	Betaproteobacteria	299	90.6	11.3	2.94	1111434	2.07	6.18	2.52	Oxidation of reduced sulfur compounds by Sox complex, Liberation of sulfite from organosulfonates, Oxidation of sulfitfe to sulfate	Massilia puerhi GCA 009861485 1 (SJY3T	52.12
d4_12	Binatota	349	96.2	6.6	5.62	1165690	2.72	4.05	1.53	Sulfite reduction to H2S, Oxidation of reduced sulfur compounds by Sox complex, DMSO metabolism	Massilia puerhi GCA 009861485 1 (SJY3T	42.41
d2_64	Terriglobia	406	77.4	5.7	4.36	451700	0.64	1.14	0.56	Dissimilatory sulfate reduction by Dsr complex	Alloacidobacterium dinghuense GCA 014274465 1 (4Y35T	51.24
42_52	Terriglobia	910	83	6.6	7.98	598185	1.38	1.38	0.73	Thiosulfate oxidation, Liberation of sulfite from organosulfonates	Paludibaculum fermentans GCA 015277775 1 (P105T	45.52
d_009	Pyrinomonadales	412	93.4	9.4	5.4	-	-	-	-	Oxidation of reduced sulfur compounds by Sox and oxidative Dsr complex complex	GCA 013811945 1	60.2
42_42	Gammaproteobacteria	420	65.1	5.7	1.95	104210	0.24	0.99	0.52	Oxidation of reduced sulfur compounds by Sox complex, DMSO metabolism, Liberation of sulfite from organosulfonates	Sulfurifustis variabilis GCA 002355415 1 (skN76T)	55.47
d3_108	Burkholderiales	431	95.3	0.9	4.25	346051	0.64	1.33	0.54	Oxidation of reduced sulfur compounds by Sox complex, Alternative oxidation of thiosulfate by Dox and glpE genes	Piscinibacter defluvii GCA 004011805 1 (SH-1T	62
d4_19	Sulfuriferula multivorans	464	67.9	3.8	2.42	119205	0.28	0.96	0.37	Oxidation of reduced sulfur compounds by Sox complex, Liberation of sulfite from organosulfonates	Sulfuriferula multivorans GCA 003851125 1 (TTNT	96.26
d2_57_2	Casimicrobiaceae	494	67.9	0	2.2	97533	0.14	0.49	0.24	Production of H2S from methanethiol	GCA 0182417851	72.7
tr1_27	Binatota	552	72.6	1.9	3.29	228288	0.38	0.82	0.29	Oxidation of reduced sulfur compounds by Sox and oxidative Dsr complex	GCA 0154786451	62.36
42_23	Nitrosomonadales	642	65.1	4.7	1.52	48414	0.11	0.59	0.31	DMSO metabolism, sulfite oxidation	Thiobacillus thioparus DSM 505 GCA 000373385 1 (DSM 505T)	63.45
d3_36	Nitrospirales	656	95.3	5.7	4.42	446050	0.83	1.65	0.67	Oxidation of reduced sulfur compounds by Sox and oxidative Dsr complex complex, Oxidation of H2S to elemental sulfur	Nitrospira moscoviensis GCA 001273775 1 (NSP M-1T	58.12
42_94	Gammaproteobacteria	673	84	9.4	3.36	440721	1.01	2.42	1.28	Dissimilatory sulfate reduction by Dsr complex, Liberation of sulfite from organosulfonates	Plasticicumulans lactativorans GCA 004341245 1 (DSM 25287T)	50.8
13_10	Terriglobia	678	92.5	7.5	5.38	1527715	1.87	2.44	1.57	Oxidation of reduced sulfur compounds by Sox complex, Liberation of sulfite from organosulfonates, sulfur disproportionation	Acidipila rosea GCA 004339725 1 (DSM 103428T	55.4
42_83	Pseudomonas yamanorum	732	88.7	0.9	6.53	358774	0.83	1.01	0.53	Liberation of sulfite from organosulfonates	Pseudomonas yamanorum GCA 900105735 1 (LMG 27247T	94.01
d_019	Limnocylindria	1172	80.2	7.5	3.1	-	-	-	-	Alternative oxidation of thiosulfate by Dox, Sulfur disproportionation	GCA 005882055 1	54.23
